# Cap-independent translation directs stress-induced differentiation of the protozoan parasite *Toxoplasma gondii*

**DOI:** 10.1101/2024.09.17.613578

**Authors:** Vishakha Dey, Michael J. Holmes, Matheus S. Bastos, Ronald C. Wek, William J. Sullivan

## Abstract

Translational control mechanisms modulate microbial latency of eukaryotic pathogens, enabling them to evade immunity and drug treatments. The protozoan parasite *Toxoplasma gondii* persists in hosts by differentiating from proliferative tachyzoites to latent bradyzoites, which are housed inside tissue cysts. Transcriptional changes facilitating bradyzoite conversion are mediated by a Myb domain transcription factor called BFD1, whose mRNA is present in tachyzoites but not translated into protein until stress is applied to induce differentiation. We addressed the mechanisms by which translational control drives BFD1 synthesis in response to stress-induced parasite differentiation. Using biochemical and molecular approaches, we show that the 5’-leader of *BFD1* mRNA is sufficient for preferential translation upon stress. The translational control of *BFD1* mRNA is maintained when ribosome assembly near its 5’-cap is impaired by insertion of a 5’-proximal stem-loop and upon knockdown of the *Toxoplasma* cap-binding protein, eIF4E1. Moreover, we show that a *trans*-acting RNA-binding protein called BFD2/ROCY1 is necessary for cap-independent translation of *BFD1* through its binding to the 5’-leader. Translation of *BFD2* mRNA is also suggested to be preferentially induced under stress, but by a cap-dependent mechanism. These results show that translational control and differentiation in *Toxoplasma* proceed through cap-independent mechanisms in addition to canonical cap-dependent translation. Our identification of cap-independent translation in protozoa underscores the antiquity of this mode of gene regulation in cellular evolution and its central role in stress-induced life-cycle events.
