## Supplemental Table 1 for "Cap-independent translation directs stress-induced differentiation of the protozoan parasite *Toxoplasma gondii*"

### Sheet: Parasite line generation
Name	Sequence	Description	Template	Size of amplicon (bp)
BFD1_Cas9_Fw	ATGTAACAGAGTTTTAGAGCTAGAAATAGC	change gRNA to target CAS9 to 3'end of BFD1 CDS TGME49_200385	pCas9	9679
BFD1_Cas9_Rv	CAAGCCCCCCAACTTGACATCCCCATTTAC
BFD1-HA_donor_Fw	ACAAAACCGCCAGCCACCTTTGCATTCGGGGGGCTTGATGTTAATTAAAATTGGAAGTGGAGG	repair template for double homologous recombination to insert C-terminal HA tag and DHFR selection	pLIC-HA_DHFR	4344
BFD1-HA_donor_Rv	AAGTCTCCTCCGGCGACGTCATACTGCCGTTGCGCGCTCCCAGGGTTTTCCCAGTCACGACG
BFD2_5Cas9_Fw	TCAGTGGAAAGTTTTAGAGCTAGAAATAGCAAG	change gRNA to target CAS9 to 5'end of BFD1 CDS TGME49_311100	pCas9	9679
BFD2_5Cas9_Rv	AGGCGAATGCAACTTGACATCCCCATTTAC
BFD2_3Cas9_Fw	TAGCAAGCTAGTTTTAGAGCTAGAAATAGCAAG	change gRNA to target CAS9 to 3'end of BFD1 CDS TGME49_311100	pCas9	9679
BFD2_3Cas9_Fw	GTCTTCGTACAACTTGACATCCCCATTTAC
G1_KpnI_Fw	CGAATTGGGTACCCAAGTAAGCAGAAGCACGCTG	amplify U6 gRNA1 for ligation with pCas9-gRNA2 to generate pCas9-dualgRNA	pCas9-gRNA1	678
G1_XhoI_Rv	TCGACCTCGAGAATTAACCCTCACTAAAGG
KO_Donor_Fw	ACGGAAGAGATCTGTGCGGCGGCAGTCGCGAGAAGGAAATGAATTCGAGCTCGGTACCC	repair template for double homologous recombination to replace BFD2 CDS with DHFR-mCherry	pLIC-HA_DHFR	4194
KO_Donor_Rv	GATCTAAGGTCCCTAAAGTTTCAGAAGCAGCTCCTGGGTGTGTACACTTAGGTGTCGCGG
pCAS9-universal_Rv	AACTTGACATCCCCATTTACCAGAAGG	change gRNA to target CAS9 to FLuc CDS	pCas9	9679
Ffluc_sgRNA_Fw	GTCACATCTCATCTACCTCCGTTTTAGAGCTAGAAATAGCAAGTTAAAATAAGG
endoHXGPRT_Fw	CGTTTGTCTCTCGCAGAAGCC	for amplifying the endogenous, unmodified HXGPRT locus from gDNA to reintegrate into ΔHX parasites	gDNA	3309
endoHXGPRT_R	AATGTGGAAAATAGCACCTGTCATGG

### Sheet: Clone confirmation
Name	Sequence	Description	Template	Size of amplicon (bp)
P1	CCGAAGCCTGGTACGCG	verify correct 5'end integration for BFD1HA (parental give null PCR product)	gDNA	236
P2	GGCATAATCTGGAACATCGTAAGGATACG
P3	CGAATCCAGATGGAGATGGCTGTCTAG	verify correct 3'end integration for BFD1HA (parental give null PCR product)	gDNA	724
P4	GTACAAAGTTCCATCGTGCTTCGG
P5	TAAAGACGAAGGCGTTTAGCGGC	verify correct 5'end integration for ΔBFD2 (parental give null PCR product)	gDNA	1200
P6	CCAGACACACCGGTTTCTGCAT
P7	CGGCATGGACGAGCTGTACAA	verify correct 3'end integration for ΔBFD2 (parental give null PCR product)	gDNA	653
P8	GCGCATCAAATACACACTGTCGTG
P9	GCAAGCGAATGCAAGTTTG	verify the loss of BFD2 CDS (ΔBFD2 give null PCR product)	gDNA	467
P10	TGCACCGGCCGGAAAGG

### Sheet: Reporter Constructs
Name	Sequence	Description	Template	Size of amplicon (bp)
TT_Vec_Fw	ATGGAAGACGCCAAAAACATAAAGAAAGG	vector to generate Tub-FLuc	pTUB8-mycFF_HX	6755
TT_Vec_Rv	GTACCCAATTCGCCCTATAGTGAGT
TT_In_Fw	GGGCGAATTGGGTACAGTGATCAGGAATCATCGTCTCAGC	insert to generate Tub-FLuc	gDNA	490
TT_In_Rv	TTTGGCGTCTTCCATTTTGTCGAAAAAGGGAATTCAAGAAAAAATG
Nano_Vec_Fw	TTAATTAATCACCGTTGTGCTCACTTCTCA	vector to generate Tub-NLuc	Tub-FF	5562
Nano_Vec_Rv	TTTGTCGAAAAAGGGAATTCAAGAAAAAATGC
Nano_In_Fw	CCCTTTTTCGACAAAATGGTCTTCACACTCGAAGATTTCG	insert to generate Tub-NLuc	pCMV-Nano	546
Nano_In_Rv	ACGGTGATTAATTAATTACGCCAGAATGCGTTCG
TB_In_Fw	CGAAGGGGATGTGTCGTACTTAAGTGTGTGTATTTGCTTCGT	insert to generate BFD1-FLuc	gDNA	2850
TB_In_Rv	TTTGGCGTCTTCCATTTCACCCGCCTGGTCG
SL_Tub_Fw	TTGGGGGCCGTGGTGGCTGCAGGTTCTCTGTGAACTTTTAGATGTGTTAAAGGC	insert Stem Loop (SL) to Tub-FLuc	TT-FF	7259
SL_Tub_Rv	GCTTGGGCCGTGGTGGCTGCAGAAACAAAATGTTTCTGACACATCCCCTTC
SL_BFD1_Fw	TTGGGGGCCGTGGTGGCTGCAGTATTTGCTTCGTCTGTGCTGTGG	insert Stem Loop (SL) to BFD1-FLuc	BFD1-FF	9810
SL_BFD1_Rv	GCTTGGGCCGTGGTGGCTGCAGCACACACTTAAGTACGGGGATGG
BFD2_ToxoDB_Fw	CGAAGGGGATGTGTCACAGAACAGTCTGTTAGCAACTTGC	insert to generate BFD2(ToxoDB)-FLuc	gDNA	1205
BFD2_ToxoDB_Rv	TTTGGCGTCTTCCATTTCCACTGAAGGCGAATG
TR_short_Fw	GTCTAGTTCGCTATCACCGTTTGC	insert to generate BFD2-FLuc	BFD2(ToxoDB)-FF	7695
TR_short_Rv	GTACCCAATTCGCCCTATAGTGAGTC
SL_TR_Fw	TTGGGGGCCGTGGTGGCTGCAGACCGTTTGCAAGGTC	insert Stem Loop (SL) to BFD2-FLuc	BFD2-FF	7739
SL_TR_Rv	GCTTGGGCCGTGGTGGCTGCAGGATAGCGAACTAGACGAC
d_BR1_Fw	AGCGGTGATCGTTCCGTGC	delete BR1 from BFD1-FLuc	BFD1-FF	9554
d_BR1_Rv	TGAAGAGGAGACGCGCGG
d_BR2_Fw	ATTCAGATTCGTCACCGAACCGG	delete BR2 from BFD1-FLuc	BFD1-FF	9473
d_BR2_Rv	AAGATATCTGGTTCCCTCCACTTGTG
d_BR3_Fw	GCAGAGCTCTGGCACGGT	delete BR3 from BFD1-FLuc	BFD1-FF	9579
d_BR3_Rv	AGTCTTTTCTAGACAAAACGCGTGACG

### Sheet: qPCR
Name	Sequence	Description	Template
qPCR_Tub_Fw	ATGTTCCGTGGTCGCATGT	qPCR to target β-tubulin	cDNA from total mRNA
qPCR_Tub_Rv	TGGGAATCCACTCAACGAAGT
qPCR_FF_Fw	CCAGGGATTTCAGTCGATGT	qPCR to target firefly luciferase	cDNA from total mRNA
qPCR_FF_Rv	AATCTCACGCAGGCAGTTCT
qPCR_Nano_Fw	CATCATCCCGTATGAAGGTCTG	qPCR to target nano luciferase	cDNA from total mRNA
qPCR_Nano_Rv	CGATTACCAGTGTGCCATAGT
qPCR_GAPDH_Fw	ATTTTGCTTGGGATTCGAGGA	qPCR to target GAPDH	cDNA from total mRNA
qPCR_GAPDH_Rv	TGCAGGGTAACGATCAAAAAATG
qPCR_Bag1_Fw	TGAGCGAGTGTCCGGTTATTT	qPCR to target Bag1	cDNA from total mRNA
qPCR_Bag1_Rv	TAGAACGCCGTTGTCCATTG
qPCR_Sag1_Fw	TACTCACCCAACAGGCAAATC	qPCR to target Sag1	cDNA from total mRNA
qPCR_Sag1_Rv	CACCAGCTATCTTCTGCTTCAG
qPCR_BFD1_Fw	GTATCTTTAACGCGCGAGGGC	qPCR to target BFD1	cDNA from total mRNA
qPCR_BFD1_Rv	AGACACCAACTCTGCGAGAC
